# Genetic architecture of miRNA expression in human brain and its contribution to brain disorders

**DOI:** 10.64898/2026.01.15.699788

**Authors:** Arun H Patil, Anandita Rajpurohit, Yong Kyu Lee, Carly Montoya, Carrie Wright, Geo Pertia, Thomas M Hyde, Joel E Kleinman, Joo Heon Shin, Daniel R. Weinberger, Taeyoung Hwang

**Affiliations:** Lieber Institute for Brain Development, Baltimore, MD, USA; Department of Neurology, Johns Hopkins University School of Medicine, Baltimore, MD, USA; Department of Psychiatry and Behavioral Sciences, Johns Hopkins University School of Medicine, Baltimore, MD, USA; Department of Genetic Medicine, Johns Hopkins University School of Medicine, Baltimore, MD, USA; Solomon H. Snyder Department of Neuroscience, Johns Hopkins University School of Medicine, Baltimore, MD 21205, USA

## Abstract

MicroRNAs (miRNAs) regulate nearly all protein-coding genes and play critical roles in gene regulation, yet the mechanisms governing miRNA regulation remain poorly understood. Here, we examined the genetic architecture of miRNA expression in 995 human brain tissues spanning four regions and two ancestries (African and European) from neurotypical controls and individuals with three psychiatric disorders (schizophrenia, major depressive disorder, and bipolar disorder). We found that miRNA expression is highly dynamic across brain regions, with region-specific differences exceeding those attributable to ancestry or psychiatric diagnosis. Through miRNA expression quantitative trait loci (miR-eQTL) analyses, we identified genetic variants associated with miRNA expression in a region- and ancestry-dependent manner. Overall, miRNAs exhibited heritability levels comparable to protein-coding genes and were positively co-regulated with their host transcripts. Notably, miRNA-regulating genetic variants were enriched in enhancers active in oligodendrocytes and in binding sites of the transcription factor OLIG2, suggesting miRNA-mediated gene regulation in oligodendrocyte lineage. Finally, we identified 15 miRNAs as likely causative factors for psychiatric and neurodegenerative disorders such as major depressive disorder and Alzheimer’s disease. Together, our results reveal the genetic underpinnings of miRNA regulation in the human brain and suggest that miRNAs serve as key intermediaries linking genetic variation to complex neuropsychiatric and neurological phenotypes.
