## Supplementary Tables for "Genetic architecture of miRNA expression in human brain and its contribution to brain disorders": SuppTable_4_TWAS_dataset-cauc.xlsx

### Sheet: SuppTable_4_TWAS_dataset-cauc
Patil et al., Genetic architecture of miRNA expression in human brain and its contribution to brain disorders
Supplementary Table 4: Description of GWAS traits and associated summary statistics employed in the TWAS framework for European population.
GWAS	year	pmid	trait	n_total	n_cases	n_controls
AD_Jansenetal_2019	2019	30617256	Alzheimer disease	455258	71880	383378
AD_Kunkle_2019	2019	30820047	Alzheimer disease (late-onset)	63926	21982	41944
AD_Lambert_2013	2013	24162737	Alzheimer disease	54162	17008	37154
AD_Marioni_2018	2018	29777097	Alzheimer disease	388324	67614	320710
AD_Moreno_2019	2019	31473137	Alzheimer disease	28644	16119	12525
AD_Schwartzentruber_2021	2021	33589840	Alzheimer disease	408942	53042	355900
ADHD_Demontis_2017	2018	30478444	Attention deficit hyperactivity disorder	53293	19099	34194
Alcohol-Dependency_eur_unrel_Walters_2018	2018	30482948	Alcohol dependency	28757	8485	20272
Alcohol-Use-Disorder_Kranzler_2019	2019	30940813	Alcohol use disorder	202004	34658	167346
ALS_Nicolas_2018	2018	29566793	Amyotrophic Lateral Sclerosis	80610	20806	59804
ALS_van_Rheenen_2021	2021	34873335	Amyotrophic Lateral Sclerosis	138086	27205	110881
Alzheimers_Jansen_2018	2019	30617256	Alzheimer disease	455258	71880	383378
Ambidextrousness_Kovel_2019	2019	30980028	Ambidextrousness	331037	5324	325713
Amyotrophic-Lateral-Sclerosis_van-Rheenen_2016	2016	27455348	Amyotrophic Lateral Sclerosis	36052	12577	23475
Anorexia-Nervosa_Boraska_2014	2014	24514567	Anorexia Nervosa	17767	2907	14860
Anorexia-Nervosa_Duncan_2017	2017	28494655	Anorexia Nervosa	14477	3495	10982
Anxiety-Dichotomous-Otowa_2016	2016	26754954	Anxiety	21761	7016	14745
ASD_Anney_2017	2017	28540026	Autism spectrum disorder	173773	16539	157234
ASD_Grove_2017	2017	30804558	Autism spectrum disorder	46350	18381	27969
ASD_SPARK_EUR_iPSYCH_Matoba_2020	2020	32747698	Autism spectrum disorder	55420	22916	32504
ASD_SPARK_iPSYCH_Matoba_2020	2020	32747698	Autism spectrum disorder	58794	24603	34191
BP_Stahl_2018	2019	31043756	Bipolar disorder	51710	20352	31358
BP_all_Mullins_2021	2021	34002096	Bipolar disorder all type	413466	41917	371549
BP_Hou_2016	2016	27329760	Bipolar disorder	34950	7647	27303
BP_I_Mullins_2021	2021	34002096	Bipolar disorder type I	475038	25060	449978
BP_II_Mullins_2021	2021	34002096	Bipolar disorder type II	370856	6781	364075
Cannabis_use_age_onset_Minica_2018	2018	30003630	Age at first cannabis use	24953	11091	13862
Cardioembolic_stroke_Malik_2018	2018	29531354	Cardioembolic stroke	413304	7193	406111
Childhood_absence_epilepsy_ILAE_2018	2018	30531953	Childhood absence epilepsy	24996	778	24218
Childhood_obesity_Bradfield_2019	2019	31504550	Childhood obesity	24160	9534	14626
Chronic_fatigue_syndrome_Handan_2021	2021	33959723	Chronic fatigue syndrome	484598	2092	482506
CUD_casecontrol_public_Johnson_2020	2020	33096046	Cannabis use disorder	357806	14080	343726
Epilepsy_GTCS_ILAE_2018	2018	30531953	Epilepsy (generalized, with tonic-clonic seizures alone)	24443	225	24218
Neuroticism-Fed-up_Nagel_2018	2018	29500382	Neuroticism	374971	149988	224983
Focal_epilepsy_hippocampal_sclerosis_ILAE_2018	2018	30531953	Focal epilepsy (with hippocampal sclerosis)	24927	709	24218
Focal_epilepsy_lesion_negative_ILAE_2018	2018	30531953	Focal epilepsy (lesion negative)	26878	2660	24218
Focal_other_lesion_ILAE_2018	2018	30531953	Focal epilepsy (with lesion other than hippocampal sclerosis)	26969	2751	24218
FTD_Ferrari_2014	2014	24943344	Frontotemporal dementia	12928	3526	9402
Neuroticism-Guilt_Nagel_2018	2018	29500382	Neuroticism	373380	108280	265100
Neuroticism-Hurt_Nagel_2018	2018	29500382	Neuroticism	373733	168180	205553
Insomnia_Jansen_2018	2019	30804565	Insomnia	386533	109402	277131
Insomnia_Watanabe_2022	2022	35835914	Insomnia	386988	109548	277440
Neuroticism-Irritable_Nagel_2018	2018	29500382	Neuroticism	376097	161722	214375
Ischemic_stroke_Malik_2018	2018	29531354	Any ischemic stroke	440328	34217	406111
Juvenile_myoclonic_epilepsy_ILAE_2018	2018	30531953	Juvenile myoclonic epilepsy	5395	1177	4218
Large_artery_stroke_Malik_2018	2018	29531354	Large artery stroke	410484	4373	406111
Lewy_body_dementia_Chia_2021	2021	33589841	Lewy body dementia	6618	2591	4027
Lifetime_cannabis_use_Pasman_2019	2019	31168101	Lifetime cannabis use	162082	43380	118702
Lifetime_cannabis_use_Stringer_2016	2016	27023175	Lifetime cannabis use	32330	14373	17957
Loneliness-Case-Control-Gao_2017	2017	27629369	Loneliness	4796	1632	3164
Neuroticism-Lonely_Nagel_2018	2018	29500382	Neuroticism	367725	176508	191217
Major-Depressive-Disorder_PGC_2018	2018	29700475	Major depressive disorder	42455	16823	25632
MD_Guindo_2021	2021	33893285	Major depressive disorder	56637	7264	49373
MDD_Howard_2019	2019	30718901	Major depressive disorder	500199	170756	329443
MDD_Wray_2018	2018	29700475	Major depressive disorder	173005	59851	113154
Migraine_Handan_2021	2021	33959723	Migraine	484598	13971	470627
Neuroticism-Miserable_Nagel_2018	2018	29500382	Neuroticism	376352	67743	308609
Neuroticism-Mood_Nagel_2018	2018	29500382	Neuroticism	366726	102683	264043
Multiple-Sclerosis_IMSGC_2019	2019	31604244	Multiple sclerosis	115803	47429	68374
Multiple-Sclerosis_Kylie_2021	2021	34278373	Multiple sclerosis	325757	324074	1683
Multiple-Sclerosis_Mitrovia_2018	2019	31604244	Multiple sclerosis	41505	14802	26703
Multiple-Sclerosis_Till_2021	2016	27386562	Multiple sclerosis	15283	10395	4888
Neuroticism-Nerves_Nagel_2018	2018	29500382	Neuroticism	372047	204626	167421
Neuroticism-Nervous_Nagel_2018	2018	29500382	Neuroticism	373121	89549	283572
Normal-body-mass-index-vs-thin-control-adult-vs-thin-adult_McKay_2019	2019	30677029	Body mass index	7931	1471	6460
Obese-children-vs-thin-adults_McKay_2019	2019	30677029	Obesity	2927	1456	1471
Obesity-Childhood_Bradfield_2012	2012	22484627	Obesity (childhood)	13848	5530	8318
Obesity-extreme-obese-children-vs-control-adult_McKay_2019	2019	30677029	Obesity	7916	1456	6460
Obsessive-Compulsive-Disorder_Arnold_2017	2017	28761083	Obsessive compulsive disorder	9725	2688	7037
Panic_Forstner_2019	2019	31712720	Panic disorder	230718	2248	228470
Parkinson_Nalls_2019	2019	31701892	Parkinson's disease	482730	33674	449056
Parkinson_subtype_Binary_Dunham_2021	2021	33987465	Parkinson's disease motor subtype (tremor dominant vs postural instability/gait difficulty)	2829	1570	1259
Parkinsons_Pankratz_2012	2012	22451204	Parkinsons	8477	4238	4239
PTSD_Duncan_2018	2018	28439101	Post-traumatic stress disorder	9954	2488	7466
PTSD_Nievergelt_2019	2019	31594949	Post-traumatic stress disorder	174659	23212	151447
PTST_Shen_2020	2020	31926482	Post-traumatic stress disorder	3414	1698	1716
Schizophrenia_Pardinas_2018	2018	29483656	Schizophrenia	105318	40675	64643
Schizophrenia_Ripke_2014	2014	23974872	Schizophrenia	42221	32405	42221
Schizophrenia_Trubetskoy_2022	2022	35396580	Schizophrenia	161405	67390	94015
SCZ_Sakaue_2021	2021	34594039	Schizophrenia	629347	6433	622914
Small_vessel_stroke_Malik_2018	2018	29531354	Small vessel stroke	411497	5386	406111
Stroke_Handan_2021	2021	33959723	Stroke	484598	6925	477673
Stroke_Malik_2018	2018	29531354	Any stroke	446696	40585	406111
Neuroticism-Tense_Nagel_2018	2018	29500382	Neuroticism	371318	66837	304481
TS_Yu_2018	2018	30818990	Tourette's syndrome	14307	4819	9488
Neuroticism-Worry(embarassing)_Nagel_2018	2018	29500382	Neuroticism	369499	77595	291904
Neuroticism-Worry_Nagel_2018	2018	29500382	Neuroticism	372869	212535	160334
