## Supplementary Tables for "Genetic architecture of miRNA expression in human brain and its contribution to brain disorders": SuppTable_5_TWAS_sig.xlsx

### Sheet: SuppTable_5_TWAS_cauc_aa_sig
Patil et al., Genetic architecture of miRNA expression in human brain and its contribution to brain disorders
Supplementary Table 5: Summary of significant transcriptome-wide association study (TWAS) associations between miRNA expression and the GWAS traits
miRNA	Trait	GWAS	PMID	Region	EQTL.ID	EQTL.R2	EQTL.Z	EQTL.GWAS.Z	Fusion.P	Fusion.Z	SMR.P	HEIDI.P
hsa-miR-1250-5p	Neuroticism	Neuroticism-Tense_Nagel_2018	29500382	DLPFC-CAUC	rs12937842	0.2944	-6.37	-0.488	1.07e-05	4.402	0.0228996	0.120833
hsa-miR-1255a	Bipolar disorder type II	BP_II_Mullins_2021	34002096	DLPFC-CAUC	rs1031034	0.444	-10.46	3.0972	0.00192	-3.1021	0.00253436	0.534538
hsa-miR-1255a	Major depressive disorder	MDD_Howard_2019	30718901	DLPFC-CAUC	rs1031034	0.444	-10.46	3.67	0.000265	-3.65	0.000312588	0.365808
hsa-miR-1255a	Neuroticism	Neuroticism-Nerves_Nagel_2018	29500382	Caudate-CAUC	rs1031034	0.183	-5.59	3.04	0.00244	-3.03	0.00700792	0.16795
hsa-miR-1255a	Neuroticism	Neuroticism-Worry_Nagel_2018	29500382	Caudate-CAUC	rs1031034	0.183	-5.59	3.5	0.000288	-3.63	0.00194045	0.212758
hsa-miR-1307-3p	Neuroticism	Neuroticism-Hurt_Nagel_2018	29500382	DLPFC-CAUC	rs7076463	0.3548	-9.22	-3.825	0.000131	3.825	0.000335937	0.271029
hsa-miR-1307-3p	Major depressive disorder	MDD_Howard_2019	30718901	DLPFC-CAUC	rs7076463	0.3548	-9.22	-4.457	8.33e-06	4.457	4.307808e-05	0.0532735
hsa-miR-1307-3p	Neuroticism	Neuroticism-Worry(embarassing)_Nagel_2018	29500382	DLPFC-CAUC	rs7076463	0.3548	-9.22	-3.249	0.00116	3.249	0.00194436	0.0638562
hsa-miR-1307-3p	Neuroticism	Neuroticism-Hurt_Nagel_2018	29500382	Caudate-CAUC	rs1163233	0.1077	4.5	3.29	0.001	3.29	0.00766298	0.722701
hsa-miR-1307-3p	Migraine	Migraine_Handan_2021	33959723	Caudate-CAUC	rs1163233	0.1077	4.5	-3.71	0.000204	-3.71	0.00393148	0.131285
hsa-miR-1307-3p	Neuroticism	Neuroticism-Nervous_Nagel_2018	29500382	Caudate-CAUC	rs1163233	0.1077	4.5	4.92	8.44e-07	4.93	0.000755774	0.177796
hsa-miR-1307-3p	Schizophrenia	Schizophrenia_Trubetskoy_2022	35396580	Caudate-CAUC	rs1163233	0.1077	4.5	4.422	9.76e-06	4.42	0.00142449	0.161605
hsa-miR-1307-3p	Neuroticism	Neuroticism-Worry(embarassing)_Nagel_2018	29500382	Caudate-CAUC	rs1163233	0.1077	4.5	3.568	0.00036	3.57	0.00472666	0.67494
hsa-miR-1307-5p	Neuroticism	Neuroticism-Hurt_Nagel_2018	29500382	DLPFC-CAUC	rs4917384	0.176	-6.79	-3.963	7.4e-05	3.963	0.000522782	0.26122
hsa-miR-1307-5p	Major depressive disorder	MDD_Howard_2019	30718901	DLPFC-CAUC	rs4917384	0.176	-6.79	-4.543	5.53e-06	4.543	9.324749e-05	0.0879271
hsa-miR-1307-5p	Neuroticism	Neuroticism-Worry(embarassing)_Nagel_2018	29500382	DLPFC-CAUC	rs4917384	0.176	-6.79	-3.016	0.00256	3.016	0.00543185	0.0618515
hsa-miR-1908-5p	Bipolar disorder	BP_Stahl_2018	31043756	DLPFC-CAUC	rs28456	0.219	7.82	3.586	2.74e-05	4.19	0.000918252	0.0699333
hsa-miR-1908-5p	Bipolar disorder all type	BP_all_Mullins_2021	34002096	DLPFC-CAUC	rs28456	0.219	7.82	6.327	7.47e-12	6.85	3.167557e-07	0.44341
hsa-miR-1908-5p	Bipolar disorder type I	BP_I_Mullins_2021	34002096	DLPFC-CAUC	rs28456	0.219	7.82	6.27	3.38e-11	6.629	3.670148e-07	0.674868
hsa-miR-1908-5p	Neuroticism	Neuroticism-Irritable_Nagel_2018	29500382	DLPFC-CAUC	rs28456	0.219	7.82	5.36	6.16e-09	5.812	5.093855e-06	0.508459
hsa-miR-1908-5p	Large artery stroke	Large_artery_stroke_Malik_2018	29531354	DLPFC-CAUC	rs28456	0.219	7.82	-3.0827	0.000331	-3.59	0.00367193	0.114594
hsa-miR-1908-5p	Major depressive disorder	MDD_Howard_2019	30718901	DLPFC-CAUC	rs28456	0.219	7.82	3.435	0.000788	3.357	0.0014035	0.693826
hsa-miR-1908-5p	Bipolar disorder	BP_Stahl_2018	31043756	Hippo-CAUC	rs174560	0.27902	5.72	3.691	0.000223	3.69	0.0012307	0.190046
hsa-miR-1908-5p	Bipolar disorder all type	BP_all_Mullins_2021	34002096	Hippo-CAUC	rs174560	0.27902	5.72	6.9	5.21e-12	6.89964	1.568177e-06	0.62643
hsa-miR-1908-5p	Bipolar disorder	BP_Hou_2016	27329760	Hippo-CAUC	rs174560	0.27902	5.72	3.421	0.000624	3.421	0.00225801	0.754595
hsa-miR-1908-5p	Bipolar disorder type I	BP_I_Mullins_2021	34002096	Hippo-CAUC	rs174560	0.27902	5.72	6.177	6.51e-10	6.1774	5.679001e-06	0.698997
hsa-miR-1908-5p	Neuroticism	Neuroticism-Irritable_Nagel_2018	29500382	Hippo-CAUC	rs174560	0.27902	5.72	5.554	2.79e-08	5.554	1.929773e-05	0.256758
hsa-miR-1908-5p	Juvenile myoclonic epilepsy	Juvenile_myoclonic_epilepsy_ILAE_2018	30531953	Hippo-CAUC	rs174560	0.27902	5.72	-2.791	0.00526	-2.791	0.0100114	0.481548
hsa-miR-1908-5p	Major depressive disorder	MDD_Howard_2019	30718901	Hippo-CAUC	rs174560	0.27902	5.72	3.283	0.00103	3.283	0.00321054	0.783926
hsa-miR-200a-3p	Alzheimer disease	AD_Schwartzentruber_2021	33589840	DLPFC-CAUC	rs61766352	0.24466	8.22	-3.7083	1.11e-05	-4.395	0.000577996	0.887144
hsa-miR-200b-3p	Alzheimer disease	AD_Schwartzentruber_2021	33589840	DLPFC-CAUC	rs61768477	0.33697	9.2	-3.9745	6.01e-05	-4.0124	0.000200589	0.62478
hsa-miR-200b-3p	Alzheimer disease	AD_Schwartzentruber_2021	33589840	Caudate-CAUC	rs61768477	0.163	6.1	-3.9745	7.05e-05	-3.9745	0.000548117	0.527839
hsa-miR-2116-3p	Juvenile myoclonic epilepsy	Juvenile_myoclonic_epilepsy_ILAE_2018	30531953	DLPFC-CAUC	rs11858347	0.142	6.08	-3.568	0.00036	-3.568	0.00349468	0.268396
hsa-miR-2116-3p	Major depressive disorder	MDD_Howard_2019	30718901	DLPFC-CAUC	rs11858347	0.142	6.08	-3.847	0.000119	-3.847	0.000788804	0.456434
hsa-miR-2682-5p	Childhood absence epilepsy	Childhood_absence_epilepsy_ILAE_2018	30531953	DLPFC-CAUC	rs17117459	0.19852	-7.55	3.1544	0.00011	-3.8677	0.00205166	0.358816
hsa-miR-2682-5p	Insomnia	Insomnia_Jansen_2018	30804565	DLPFC-CAUC	rs17117459	0.19852	-7.55	-2.994	0.000521	3.47	0.00558477	0.202603
hsa-miR-2682-5p	Insomnia	Insomnia_Watanabe_2022	35835914	DLPFC-CAUC	rs17117459	0.19852	-7.55	-3.087	0.00037	3.561	0.00454978	0.166883
hsa-miR-2682-5p	Neuroticism	Neuroticism-Nerves_Nagel_2018	29500382	DLPFC-CAUC	rs17117459	0.19852	-7.55	-2.584	0.000333	3.589	0.0141046	0.569066
hsa-miR-2682-5p	Schizophrenia	Schizophrenia_Pardinas_2018	29483656	DLPFC-CAUC	rs17117459	0.19852	-7.55	-2.779	1.06e-06	4.88	0.0093126	0.0540486
hsa-miR-2682-5p	Schizophrenia	Schizophrenia_Ripke_2014	23974872	DLPFC-CAUC	rs17117459	0.19852	-7.55	-2.914	1.02e-06	4.887	0.00982993	0.0594017
hsa-miR-2682-5p	Schizophrenia	Schizophrenia_Ripke_2014	23974872	Caudate-CAUC	rs113445054	0.0881	-4.67	-2.84	1.6e-07	5.24	0.0139394	0.345071
hsa-miR-323b-3p	Major depressive disorder	MDD_Howard_2019	30718901	DLPFC-CAUC	rs56103835	0.3202	-8.94	-2.765	0.00587	2.755	0.00995401	0.861947
hsa-miR-346	Neuroticism	Neuroticism-Worry_Nagel_2018	29500382	DLPFC-CAUC	rs2607863	0.1458	-7.39	4.972	1.19e-05	-4.38	3.241707e-05	0.109908
hsa-miR-346	Childhood absence epilepsy	Childhood_absence_epilepsy_ILAE_2018	30531953	Caudate-CAUC	rs2607863	0.0982	-5.36	-3.39	0.00228	3.05	0.00729085	0.467542
hsa-miR-346	Neuroticism	Neuroticism-Worry_Nagel_2018	29500382	Caudate-CAUC	rs2607863	0.0982	-5.36	4.97	6.64e-06	-4.51	0.000141153	0.173902
hsa-miR-548ba	Neuroticism	Neuroticism-Irritable_Nagel_2018	29500382	DLPFC-CAUC	rs13007591	0.1526	-6.44	-3.247	0.00117	3.247	0.00379292	0.168769
hsa-miR-548ba	Neuroticism	Neuroticism-Worry_Nagel_2018	29500382	DLPFC-CAUC	rs13007591	0.1526	-6.44	-2.94	0.00332	2.936	0.00880114	0.104421
hsa-miR-577-5p	Neuroticism	Neuroticism-Worry_Nagel_2018	29500382	DLPFC-CAUC	rs35182026	0.763	13.36	2.821	0.005024	2.805	0.00422915	0.128054
hsa-miR-577-5p	Neuroticism	Neuroticism-Worry_Nagel_2018	29500382	Caudate-CAUC	rs35182026	0.66	9.12	2.82	0.004787	2.82	0.00809213	0.154004
hsa-miR-585-3p	Bipolar disorder	BP_Stahl_2018	31043756	Hippo-CAUC	rs10075247	0.414	6.09	-2.84	0.00448	-2.84	0.00877572	0.0596067
hsa-miR-889-3p	Major depressive disorder	MDD_Howard_2019	30718901	DLPFC-CAUC	rs7161441	0.1604	6.61	-2.78	0.00337	-2.932	0.00923308	0.789207
hsa-miR-1343-3p	Gait disturbance	GCST90477580	39024449	DLPFC-AA	rs2956125	0.3309	-7.04	2.881	0.000626	-3.42	0.00449548	0.113875
hsa-miR-1343-3p	Gait disturbance	GCST90477580	39024449	mPFC-AA	rs2915226	0.377	-6.94	3.186	0.00125	-3.228	0.000820316	0.463351
hsa-miR-1908-5p	extrapyramidal and movement disease	GCST90477511	39024449	DLPFC-AA	rs174559	0.0387	5.19	2.42	0.00106	3.273	0.0246016	0.708712
hsa-miR-3117-3p	Gait disturbance	GCST90477580	39024449	DLPFC-AA	rs10789211	0.505	8.45	2.631	0.00314	2.95	0.0110255	0.198349
hsa-miR-3117-3p	Gait disturbance	GCST90477580	39024449	mPFC-AA	rs12093843	0.53	7.33	2.82	0.00482	2.819	0.00866301	0.341052
hsa-miR-3117-3p	Gait disturbance	GCST90477580	39024449	Caudate-AA	rs11208927	0.114	-5.68	-3.334	0.00133	3.21	0.00622199	0.509854
hsa-miR-590-3p	complex regional pain syndrome	GCST90477600	39024449	DLPFC-AA	rs143008987	0.42823	-7.78	3.868	0.00011	-3.868	0.00078206	0.343408
hsa-miR-590-3p	complex regional pain syndrome	GCST90477600	39024449	mPFC-AA	rs143008987	0.514	-7.48	3.87	0.00011	-3.87	0.000780299	0.560384
hsa-miR-590-3p	complex regional pain syndrome	GCST90477600	39024449	Hippo-AA	rs143008987	0.55	-8.12	3.87	0.00011	-3.87	0.000732775	0.32822
hsa-miR-590-3p	complex regional pain syndrome	GCST90477600	39024449	Caudate-AA	rs143008987	0.434	-7.94	3.87	0.00011	-3.87	0.000761206	0.330199
