## Supplementary Tables for "Genetic architecture of miRNA expression in human brain and its contribution to brain disorders": SuppTable_6_TWAS_dataset-aa.xlsx

### Sheet: Sheet3
Patil et al., Genetic architecture of miRNA expression in human brain and its contribution to brain disorders
Supplementary Table 6: Description of GWAS traits and associated summary statistics employed in the TWAS framework for African American (AA) ancestry.
GWAS	year	pmid	trait	n_total	n_cases	n_controls
GCST90479218	2024	39024449	concussion	119901	871	119030
GCST90476994	2024	39024449	family history,transient ischemic attack	55505	1725	53780
GCST90477003	2024	39024449	depressive disorder	55505	581	54924
GCST90477006	2024	39024449	family history of Alzheimer‚Äôs disease	55505	1577	53928
GCST90476667	2024	39024449	family history,transient ischemic attack	55505	4135	51370
GCST90476683	2024	39024449	depressive disorder	55505	1470	54035
GCST90476686	2024	39024449	family history of Alzheimer‚Äôs disease	55505	2411	53094
GCST90476865	2024	39024449	family history,transient ischemic attack	55505	2879	52626
GCST90477481	2024	39024449	hypersomnia	118354	1097	117257
GCST90477486	2024	39024449	sleep apnea	120445	1230	119215
GCST90477532	2024	39024449	Chronic pain	107968	18041	89927
GCST90477544	2024	39024449	hemiplegia	120396	1135	119261
GCST90477550	2024	39024449	epilepsy	118758	6189	112569
GCST90477553	2024	39024449	epilepsy	120179	3418	116761
GCST90477511	2024	39024449	extrapyramidal and movement disease	119032	3097	115935
GCST90477513	2024	39024449	essential tremor	120816	1505	119311
GCST90477517	2024	39024449	spinal cord disease	120338	1184	119154
GCST90477521	2024	39024449	autonomic nervous system disease	117668	2866	114802
GCST90477559	2024	39024449	epilepsy	119461	4489	114972
GCST90477567	2024	39024449	Encephalopathy	119551	2100	117451
GCST90477574	2024	39024449	Abnormality of movement	106821	22599	84222
GCST90477576	2024	39024449	Abnormality of movement	116619	3436	113183
GCST90477580	2024	39024449	Gait disturbance	108724	18964	89760
GCST90477588	2024	39024449	nervous system disease	119575	1930	117645
GCST90477593	2024	39024449	facial nerve disease	121031	1218	119813
GCST90477600	2024	39024449	complex regional pain syndrome	121044	555	120489
GCST90477603	2024	39024449	chronic pain syndrome	116849	7250	109599
GCST90477606	2024	39024449	peripheral neuropathy	113600	7826	105774
GCST90477812	2024	39024449	vestibular disease	117756	3194	114562
GCST90478777	2024	39024449	disturbance of skin sensation	105130	13353	91777
GCST90475495	2024	39024449	family history of Alzheimer‚Äôs disease	55505	4657	50848
GCST90476879	2024	39024449	depressive disorder	55505	919	54586
GCST90476883	2024	39024449	family history of Alzheimer‚Äôs disease	55505	3009	52496
GCST90476903	2024	39024449	family history,transient ischemic attack	55505	5082	50423
GCST90476918	2024	39024449	bipolar disorder,family history	55505	612	54893
GCST90476921	2024	39024449	depressive disorder	55505	3608	51897
GCST90476928	2024	39024449	dementia	55505	635	54870
GCST90477283	2024	39024449	nervous system benign neoplasm	121511	656	120855
GCST90477285	2024	39024449	nervous system benign neoplasm	121544	613	120931
GCST90476930	2024	39024449	epilepsy	55505	1388	54117
GCST90476935	2024	39024449	Loss of consciousness	55505	2682	52823
GCST90477982	2024	39024449	cerebrovascular disorder	114381	16858	97523
GCST90477990	2024	39024449	cerebral artery occlusion	119017	7521	111496
GCST90477993	2024	39024449	Cerebral ischemia	116795	8197	108598
GCST90479177	2024	39024449	chronic fatigue syndrome	120232	648	119584
GCST90479382	2024	39024449	family history,transient ischemic attack	55505	2605	52900
GCST90479398	2024	39024449	bipolar disorder,family history	55505	1676	53829
GCST90479401	2024	39024449	depressive disorder	55505	3789	51716
GCST90479403	2024	39024449	schizophrenia,family history	55505	1227	54278
GCST90479405	2024	39024449	family history of Alzheimer‚Äôs disease	55505	803	54702
GCST90479439	2024	39024449	Sleep Disorder	35351	9617	25734
GCST90479446	2024	39024449	Sleep Disorder	35351	14502	20849
GCST90479450	2024	39024449	Sleep Disorder	35351	14806	20545
GCST90479457	2024	39024449	smoking behavior trait	53416	35244	18172
GCST90479465	2024	39024449	smoking status measurement	22130	7968	14162
GCST90479468	2024	39024449	smoking behavior trait	37909	14691	23218
